# Glucose-regulated circular RNA Rabep1 regulates pancreatic β-cell growth by modulating miR-335-3p/PTEN axis

**DOI:** 10.1101/2024.06.24.600308

**Authors:** Debojyoti Das, Sharmishtha Shyamal, Smruti Sambhav Mishra, Susovan Sadhukhan, Amaresh C. Panda

**Affiliations:** Institute of Life Sciences, Nalco Square, Bhubaneswar, Odisha, India

**Keywords:** Pancreatic β-cells, diabetes, circular RNA, microRNA, insulin, glucose

## Abstract

**Highlights:**

- Identified circRNAs expressed in βTC6 cell line
- First report identifying glucose-regulated circRNAs in pancreatic β-cell
- *CircRabep1* regulates β-cell growth by binding to miR-335-3p

Circular RNAs (circRNAs) are a large family of closed-loop RNA molecules emerging as novel regulators of gene expression. Although several circRNAs are known to regulate various biological processes, the functions of most circRNAs expressed in pancreatic β-cells remain to be discovered. Since short-term glucose treatment induces pancreatic β-cell growth and promotes insulin production, we wanted to explore the role of glucose-regulated circRNAs in pancreatic β-cell physiology. Our RNA-seq analysis identified more than 300 differentially expressed circRNAs in high-glucose compared to low-glucose treated βTC6 cells. A subset of differentially expressed and abundant circRNAs was validated by various biochemical methods, including circular RNA *Rabep1* (*circRabep1*). Moreover, the downregulation of *circRabep1* in high glucose-treated βTC6 cells suggested a possible function in β-cell physiology. Furthermore, analysis of the *circRabep1*-miRNA-mRNA regulatory network discovered the association of *circRabep1* with miR-335-3p, a suppressor of *Pten* expression. Importantly, inhibition of miRNA function by miR-335-3p inhibitor results in upregulation of PTEN levels, suppressing β-cell growth and proliferation. Furthermore, silencing *circRabep1* decreased PTEN expression by sponging miR-335-3p, promoting cell proliferation. We propose that the downregulation of *circRabep1* in high-glucose treated β-cell leads to an increase in β-cell proliferation by suppressing PTEN expression through derepression of miR-335-3p.

Graphical Abstract
Schematic showing the molecular function of glucose-regulated *circRabep1* in pancreatic β-cell growth by binding to miR-335-3p.
