## Supplementary Tables for "Glucose-regulated circular RNA Rabep1 regulates pancreatic β-cell growth by modulating miR-335-3p/PTEN axis": Supplementary Table S1_Oligonucleotides used in this study.xlsx

### Sheet: Sheet1
Primer name	Sequence (5' to 3')	Remarks
18s rRNA_F	GTAACCCGTTGAACCCCATT
18s rRNA_R	CCATCCAATCGGTAGTAGCG
Gapdh_F	AACTTTGGCATTGTGGAAGG
Gapdh_R	GGATGCAGGGATGATGTTCT
Actb_F	TGTTACCAACTGGGACGACA
Actb_R	GGGGTGTTGAAGGTCTCAAA
circHipk2_F	TCCAGACAACCGTACCGAGT
circHipk2_R	GGCACTTGATTGAAGGGTGT
circAW554918_F	GAGAGCTGGTTGCCGATAAA
circAW554918_R	GACCGTAGTTTTGTGGTCTGG
circRabep1_F	AATCTGCAGAGCGGGAAATA
circRabep1_R	GCTGCTGTGCACGTAAAAAT
circHnrnpu_F	TAGAAGTTGTGCTGCTGTGAAAA
circHnrnpu_R	ACATTTAGTTGGGCCCCTTT
circCabin1_F	CAGTATCCCATGGCAACAGC
circCabin1_R	AGCAAACTTGTGGGCTCATT
circArhgap12_F	CGGCTGCAAGAACCAATAGT
circArhgap12_R	CCCAGGAAGAGGAGGAAGAG
mmu-miR-335-3p	TTTTTCATTATTGCTCCTGACC
mmu-miR-125a-3p	ACAGGTGAGGTTCTTGGGAGCC
U6_F	CTCGCTTCGGCAGCACATATACT
U6_R	ACGCTTCACGAATTTGCGTGTC
Pten_F	TCGTTAGCAGAAACAAAAGGAGA
Pten_R	TGCTTTGAATCCAAAAACCTTACT
Tes_F	GGGTGACGTGAAGTTTCCCT
Tes_R	GCAGCAGTAACAGGAATACTGG
Ube2d3_F	CCTCCATCCCAAGCGCC
Ube2d3_R	AGCGCCATAGTCTGTGCTTT
c-Myc_F	TCGCTGCTGTCCTCCGAGTCC
c-Myc_R	GGTTTGCCTCTTCTCCACAGAC
Pten_3UTR_F (Xho I)	TCGAGCTTATCAAGAGGGATAAAATACCATGAAAAAAAAAAAACGC
Pten_3UTR_R (Not I)	GGCCGCGTTTTTTTTTTTTCATGGTATTTTATCCCTCTTGATAAGC
control GapmeR	mG*mU*mA*mA*mC*G*A*A*C*G*A*C*G*A*A*mU*mC*mG*mU*mC	* represents Phosphorothioate linkages; mA, mG, mC, mU are 2'O-Methyl RNA
circRabep1 GapmeR	mU*mG*mA*mA*mG*A*G*A*A*A*C*T*T*T*T*mU*mC*mA*mU*mU	* represents Phosphorothioate linkages; mA, mG, mC, mU are 2'O-Methyl RNA
