## Supplementary Tables for "Glucose-regulated circular RNA Rabep1 regulates pancreatic β-cell growth by modulating miR-335-3p/PTEN axis": Supplementary Table S3_Target genes if circRabep1-associated miRNAs.xlsx

### Sheet: Target genes-circRabep1
Target genes of circRabep1-miRNA axis
miRTarBase ID	miRNA	Species (miRNA)	Target Gene	Target Gene (Entrez ID)	Species (Target Gene)	Experiments	Support Type	References (PMID)
MIRT578142	mmu-miR-125a-3p	Mus musculus	Nfatc4	73181	Mus musculus	HITS-CLIP	Functional MTI (Weak)	25083871
MIRT578142	mmu-miR-125a-3p	Mus musculus	Nfatc4	73181	Mus musculus	HITS-CLIP	Functional MTI (Weak)	23597149
MIRT578142	mmu-miR-125a-3p	Mus musculus	Nfatc4	73181	Mus musculus	HITS-CLIP	Functional MTI (Weak)	21258322
MIRT584595	mmu-miR-125a-3p	Mus musculus	Bcat1	12035	Mus musculus	HITS-CLIP	Functional MTI (Weak)	25083871
MIRT584871	mmu-miR-125a-3p	Mus musculus	Aplp2	11804	Mus musculus	HITS-CLIP	Functional MTI (Weak)	25083871
MIRT585249	mmu-miR-125a-3p	Mus musculus	Zfp446	269870	Mus musculus	HITS-CLIP	Functional MTI (Weak)	25083871
MIRT585249	mmu-miR-125a-3p	Mus musculus	Zfp446	269870	Mus musculus	HITS-CLIP	Functional MTI (Weak)	21258322
MIRT585613	mmu-miR-125a-3p	Mus musculus	Tnfrsf10b	21933	Mus musculus	HITS-CLIP	Functional MTI (Weak)	25083871
MIRT586560	mmu-miR-125a-3p	Mus musculus	Mrpl40	18100	Mus musculus	HITS-CLIP	Functional MTI (Weak)	25083871
MIRT590701	mmu-miR-125a-3p	Mus musculus	Tmem263	103266	Mus musculus	HITS-CLIP	Functional MTI (Weak)	25083871
MIRT590701	mmu-miR-125a-3p	Mus musculus	Tmem263	103266	Mus musculus	HITS-CLIP	Functional MTI (Weak)	21258322
MIRT592824	mmu-miR-125a-3p	Mus musculus	Cep170b	217882	Mus musculus	HITS-CLIP	Functional MTI (Weak)	23597149
MIRT593119	mmu-miR-125a-3p	Mus musculus	Cry2	12953	Mus musculus	HITS-CLIP	Functional MTI (Weak)	23597149
MIRT594871	mmu-miR-125a-3p	Mus musculus	Magt1	67075	Mus musculus	HITS-CLIP	Functional MTI (Weak)	23142080
MIRT597383	mmu-miR-125a-3p	Mus musculus	Rufy2	70432	Mus musculus	HITS-CLIP	Functional MTI (Weak)	21258322
MIRT597618	mmu-miR-125a-3p	Mus musculus	Psmb11	73902	Mus musculus	HITS-CLIP	Functional MTI (Weak)	21258322
MIRT598652	mmu-miR-125a-3p	Mus musculus	Hsd17b7	15490	Mus musculus	HITS-CLIP	Functional MTI (Weak)	21258322
MIRT599138	mmu-miR-125a-3p	Mus musculus	Dqx1	93838	Mus musculus	HITS-CLIP	Functional MTI (Weak)	21258322
MIRT599601	mmu-miR-125a-3p	Mus musculus	Bloc1s3	232946	Mus musculus	HITS-CLIP	Functional MTI (Weak)	21258322
MIRT600841	mmu-miR-125a-3p	Mus musculus	Gm14137	623781	Mus musculus	HITS-CLIP	Functional MTI (Weak)	21258322
MIRT600861	mmu-miR-125a-3p	Mus musculus	Galntl6	270049	Mus musculus	HITS-CLIP	Functional MTI (Weak)	21258322
MIRT601317	mmu-miR-125a-3p	Mus musculus	Zfp830	66983	Mus musculus	HITS-CLIP	Functional MTI (Weak)	21258322
MIRT601414	mmu-miR-125a-3p	Mus musculus	Ubac1	98766	Mus musculus	HITS-CLIP	Functional MTI (Weak)	21258322
MIRT603501	mmu-miR-125a-3p	Mus musculus	Rab33b	19338	Mus musculus	HITS-CLIP	Functional MTI (Weak)	21258322
MIRT603921	mmu-miR-125a-3p	Mus musculus	Hist1h2br	665622	Mus musculus	HITS-CLIP	Functional MTI (Weak)	21258322
MIRT603923	mmu-miR-125a-3p	Mus musculus	Hist1h2bq	665596	Mus musculus	HITS-CLIP	Functional MTI (Weak)	21258322
MIRT606498	mmu-miR-125a-3p	Mus musculus	Cenpf	108000	Mus musculus	HITS-CLIP	Functional MTI (Weak)	21258322
MIRT422995	mmu-miR-335-3p	Mus musculus	Tcf4	21413	Mus musculus	HITS-CLIP	Functional MTI (Weak)	23142080
MIRT423316	mmu-miR-335-3p	Mus musculus	Zfp516	329003	Mus musculus	HITS-CLIP	Functional MTI (Weak)	23142080
MIRT438604	mmu-miR-335-3p	Mus musculus	Ank3	11735	Mus musculus	Immunofluorescence//Luciferase reporter assay//Microarray//qRT-PCR//Western blot	Functional MTI	24744440
MIRT577040	mmu-miR-335-3p	Mus musculus	Tbx20	57246	Mus musculus	HITS-CLIP	Functional MTI (Weak)	26203562
MIRT577040	mmu-miR-335-3p	Mus musculus	Tbx20	57246	Mus musculus	HITS-CLIP	Functional MTI (Weak)	25083871
MIRT577040	mmu-miR-335-3p	Mus musculus	Tbx20	57246	Mus musculus	HITS-CLIP	Functional MTI (Weak)	23597149
MIRT577040	mmu-miR-335-3p	Mus musculus	Tbx20	57246	Mus musculus	HITS-CLIP	Functional MTI (Weak)	21258322
MIRT577040	mmu-miR-335-3p	Mus musculus	Tbx20	57246	Mus musculus	HITS-CLIP	Functional MTI (Weak)	19536157
MIRT577545	mmu-miR-335-3p	Mus musculus	Tes	21753	Mus musculus	HITS-CLIP	Functional MTI (Weak)	25083871
MIRT577650	mmu-miR-335-3p	Mus musculus	Smyd4	319822	Mus musculus	HITS-CLIP	Functional MTI (Weak)	25083871
MIRT577650	mmu-miR-335-3p	Mus musculus	Smyd4	319822	Mus musculus	HITS-CLIP	Functional MTI (Weak)	21258322
MIRT577790	mmu-miR-335-3p	Mus musculus	Rsad2	58185	Mus musculus	HITS-CLIP	Functional MTI (Weak)	25083871
MIRT577848	mmu-miR-335-3p	Mus musculus	Rbm4b	66704	Mus musculus	HITS-CLIP	Functional MTI (Weak)	25083871
MIRT577848	mmu-miR-335-3p	Mus musculus	Rbm4b	66704	Mus musculus	HITS-CLIP	Functional MTI (Weak)	23142080
MIRT578056	mmu-miR-335-3p	Mus musculus	Pabpc5	93728	Mus musculus	HITS-CLIP	Functional MTI (Weak)	25083871
MIRT578260	mmu-miR-335-3p	Mus musculus	Mmachc	67096	Mus musculus	HITS-CLIP	Functional MTI (Weak)	25083871
MIRT578424	mmu-miR-335-3p	Mus musculus	Kcnf1	382571	Mus musculus	HITS-CLIP	Functional MTI (Weak)	25083871
MIRT578943	mmu-miR-335-3p	Mus musculus	Eepd1	67484	Mus musculus	HITS-CLIP	Functional MTI (Weak)	25083871
MIRT578956	mmu-miR-335-3p	Mus musculus	Dusp26	66959	Mus musculus	HITS-CLIP	Functional MTI (Weak)	25083871
MIRT579039	mmu-miR-335-3p	Mus musculus	Csf3r	12986	Mus musculus	HITS-CLIP	Functional MTI (Weak)	25083871
MIRT579087	mmu-miR-335-3p	Mus musculus	Coch	12810	Mus musculus	HITS-CLIP	Functional MTI (Weak)	25083871
MIRT579720	mmu-miR-335-3p	Mus musculus	Zfp92	22754	Mus musculus	HITS-CLIP	Functional MTI (Weak)	25083871
MIRT579720	mmu-miR-335-3p	Mus musculus	Zfp92	22754	Mus musculus	HITS-CLIP	Functional MTI (Weak)	23142080
MIRT579741	mmu-miR-335-3p	Mus musculus	Zfp704	170753	Mus musculus	HITS-CLIP	Functional MTI (Weak)	25083871
MIRT580440	mmu-miR-335-3p	Mus musculus	Tmed5	73130	Mus musculus	HITS-CLIP	Functional MTI (Weak)	25083871
MIRT580490	mmu-miR-335-3p	Mus musculus	Tgfb2	21808	Mus musculus	HITS-CLIP	Functional MTI (Weak)	25083871
MIRT580623	mmu-miR-335-3p	Mus musculus	Synj2bp	24071	Mus musculus	HITS-CLIP	Functional MTI (Weak)	25083871
MIRT580623	mmu-miR-335-3p	Mus musculus	Synj2bp	24071	Mus musculus	HITS-CLIP	Functional MTI (Weak)	23142080
MIRT580713	mmu-miR-335-3p	Mus musculus	Sstr1	20605	Mus musculus	HITS-CLIP	Functional MTI (Weak)	25083871
MIRT580713	mmu-miR-335-3p	Mus musculus	Sstr1	20605	Mus musculus	HITS-CLIP	Functional MTI (Weak)	23142080
MIRT581161	mmu-miR-335-3p	Mus musculus	Sel1l	20338	Mus musculus	HITS-CLIP	Functional MTI (Weak)	25083871
MIRT581832	mmu-miR-335-3p	Mus musculus	Pkib	18768	Mus musculus	HITS-CLIP	Functional MTI (Weak)	25083871
MIRT582361	mmu-miR-335-3p	Mus musculus	Mthfd2	17768	Mus musculus	HITS-CLIP	Functional MTI (Weak)	25083871
MIRT582454	mmu-miR-335-3p	Mus musculus	Mgat3	17309	Mus musculus	HITS-CLIP	Functional MTI (Weak)	25083871
MIRT582467	mmu-miR-335-3p	Mus musculus	Mex3a	72640	Mus musculus	HITS-CLIP	Functional MTI (Weak)	25083871
MIRT582479	mmu-miR-335-3p	Mus musculus	Med13	327987	Mus musculus	HITS-CLIP	Functional MTI (Weak)	25083871
MIRT582522	mmu-miR-335-3p	Mus musculus	March5	69104	Mus musculus	HITS-CLIP	Functional MTI (Weak)	25083871
MIRT582807	mmu-miR-335-3p	Mus musculus	Kat2b	18519	Mus musculus	HITS-CLIP	Functional MTI (Weak)	25083871
MIRT582807	mmu-miR-335-3p	Mus musculus	Kat2b	18519	Mus musculus	HITS-CLIP	Functional MTI (Weak)	23142080
MIRT583042	mmu-miR-335-3p	Mus musculus	Hspa13	110920	Mus musculus	HITS-CLIP	Functional MTI (Weak)	25083871
MIRT583504	mmu-miR-335-3p	Mus musculus	Flrt2	399558	Mus musculus	HITS-CLIP	Functional MTI (Weak)	25083871
MIRT583504	mmu-miR-335-3p	Mus musculus	Flrt2	399558	Mus musculus	HITS-CLIP	Functional MTI (Weak)	23142080
MIRT583561	mmu-miR-335-3p	Mus musculus	Fbxl14	101358	Mus musculus	HITS-CLIP	Functional MTI (Weak)	25083871
MIRT584116	mmu-miR-335-3p	Mus musculus	Csgalnact2	78752	Mus musculus	HITS-CLIP	Functional MTI (Weak)	25083871
MIRT584234	mmu-miR-335-3p	Mus musculus	Cntln	338349	Mus musculus	HITS-CLIP	Functional MTI (Weak)	25083871
MIRT584610	mmu-miR-335-3p	Mus musculus	Erich5	239368	Mus musculus	HITS-CLIP	Functional MTI (Weak)	25083871
MIRT584610	mmu-miR-335-3p	Mus musculus	Erich5	239368	Mus musculus	HITS-CLIP	Functional MTI (Weak)	21258322
MIRT584825	mmu-miR-335-3p	Mus musculus	Arid2	77044	Mus musculus	HITS-CLIP	Functional MTI (Weak)	25083871
MIRT584870	mmu-miR-335-3p	Mus musculus	Appl1	72993	Mus musculus	HITS-CLIP	Functional MTI (Weak)	25083871
MIRT584870	mmu-miR-335-3p	Mus musculus	Appl1	72993	Mus musculus	HITS-CLIP	Functional MTI (Weak)	23142080
MIRT584870	mmu-miR-335-3p	Mus musculus	Appl1	72993	Mus musculus	HITS-CLIP	Functional MTI (Weak)	21258322
MIRT585012	mmu-miR-335-3p	Mus musculus	Gid4	66771	Mus musculus	HITS-CLIP	Functional MTI (Weak)	25083871
MIRT585123	mmu-miR-335-3p	Mus musculus	Zfp933	242747	Mus musculus	HITS-CLIP	Functional MTI (Weak)	25083871
MIRT585371	mmu-miR-335-3p	Mus musculus	Xcr1	23832	Mus musculus	HITS-CLIP	Functional MTI (Weak)	25083871
MIRT585777	mmu-miR-335-3p	Mus musculus	Spc24	67629	Mus musculus	HITS-CLIP	Functional MTI (Weak)	25083871
MIRT585970	mmu-miR-335-3p	Mus musculus	Sgpp2	433323	Mus musculus	HITS-CLIP	Functional MTI (Weak)	25083871
MIRT586153	mmu-miR-335-3p	Mus musculus	Rabepk	227746	Mus musculus	HITS-CLIP	Functional MTI (Weak)	25083871
MIRT586238	mmu-miR-335-3p	Mus musculus	Psmb11	73902	Mus musculus	HITS-CLIP	Functional MTI (Weak)	25083871
MIRT586238	mmu-miR-335-3p	Mus musculus	Psmb11	73902	Mus musculus	HITS-CLIP	Functional MTI (Weak)	21258322
MIRT587352	mmu-miR-335-3p	Mus musculus	Eci1	13177	Mus musculus	HITS-CLIP	Functional MTI (Weak)	25083871
MIRT587576	mmu-miR-335-3p	Mus musculus	Cpox	12892	Mus musculus	HITS-CLIP	Functional MTI (Weak)	25083871
MIRT587824	mmu-miR-335-3p	Mus musculus	Ccdc153	270150	Mus musculus	HITS-CLIP	Functional MTI (Weak)	25083871
MIRT588043	mmu-miR-335-3p	Mus musculus	Aida	108909	Mus musculus	HITS-CLIP	Functional MTI (Weak)	25083871
MIRT588093	mmu-miR-335-3p	Mus musculus	Afg3l1	114896	Mus musculus	HITS-CLIP	Functional MTI (Weak)	25083871
MIRT588093	mmu-miR-335-3p	Mus musculus	Afg3l1	114896	Mus musculus	HITS-CLIP	Functional MTI (Weak)	21258322
MIRT588318	mmu-miR-335-3p	Mus musculus	Zyg11b	414872	Mus musculus	HITS-CLIP	Functional MTI (Weak)	25083871
MIRT588325	mmu-miR-335-3p	Mus musculus	Zfyve27	319740	Mus musculus	HITS-CLIP	Functional MTI (Weak)	25083871
MIRT588325	mmu-miR-335-3p	Mus musculus	Zfyve27	319740	Mus musculus	HITS-CLIP	Functional MTI (Weak)	21258322
MIRT588349	mmu-miR-335-3p	Mus musculus	Zfp568	243905	Mus musculus	HITS-CLIP	Functional MTI (Weak)	25083871
MIRT588402	mmu-miR-335-3p	Mus musculus	Zdhhc20	75965	Mus musculus	HITS-CLIP	Functional MTI (Weak)	25083871
MIRT588591	mmu-miR-335-3p	Mus musculus	Ube2d3	66105	Mus musculus	HITS-CLIP	Functional MTI (Weak)	25083871
MIRT588701	mmu-miR-335-3p	Mus musculus	Tecpr2	104859	Mus musculus	HITS-CLIP	Functional MTI (Weak)	25083871
MIRT589011	mmu-miR-335-3p	Mus musculus	Rnf165	225743	Mus musculus	HITS-CLIP	Functional MTI (Weak)	25083871
MIRT591647	mmu-miR-335-3p	Mus musculus	Tmem38b	52076	Mus musculus	HITS-CLIP	Functional MTI (Weak)	23597149
MIRT591647	mmu-miR-335-3p	Mus musculus	Tmem38b	52076	Mus musculus	HITS-CLIP	Functional MTI (Weak)	21258322
MIRT593121	mmu-miR-335-3p	Mus musculus	Cry2	12953	Mus musculus	HITS-CLIP	Functional MTI (Weak)	23597149
MIRT593595	mmu-miR-335-3p	Mus musculus	Wdr89	72338	Mus musculus	HITS-CLIP	Functional MTI (Weak)	23142080
MIRT593663	mmu-miR-335-3p	Mus musculus	Sox11	20666	Mus musculus	HITS-CLIP	Functional MTI (Weak)	23142080
MIRT593718	mmu-miR-335-3p	Mus musculus	Pten	19211	Mus musculus	HITS-CLIP	Functional MTI (Weak)	23142080
MIRT593726	mmu-miR-335-3p	Mus musculus	Prkacb	18749	Mus musculus	HITS-CLIP	Functional MTI (Weak)	23142080
MIRT593807	mmu-miR-335-3p	Mus musculus	Mat2a	232087	Mus musculus	HITS-CLIP	Functional MTI (Weak)	23142080
MIRT593847	mmu-miR-335-3p	Mus musculus	Ide	15925	Mus musculus	HITS-CLIP	Functional MTI (Weak)	23142080
MIRT593977	mmu-miR-335-3p	Mus musculus	Ccnjl	380694	Mus musculus	HITS-CLIP	Functional MTI (Weak)	23142080
MIRT594066	mmu-miR-335-3p	Mus musculus	Wdr26	226757	Mus musculus	HITS-CLIP	Functional MTI (Weak)	23142080
MIRT594105	mmu-miR-335-3p	Mus musculus	Jph1	57339	Mus musculus	HITS-CLIP	Functional MTI (Weak)	23142080
MIRT594117	mmu-miR-335-3p	Mus musculus	Gys1	14936	Mus musculus	HITS-CLIP	Functional MTI (Weak)	23142080
MIRT594135	mmu-miR-335-3p	Mus musculus	Csnk1g3	70425	Mus musculus	HITS-CLIP	Functional MTI (Weak)	23142080
MIRT594202	mmu-miR-335-3p	Mus musculus	Zeb1	21417	Mus musculus	HITS-CLIP	Functional MTI (Weak)	23142080
MIRT594251	mmu-miR-335-3p	Mus musculus	Snx16	74718	Mus musculus	HITS-CLIP	Functional MTI (Weak)	23142080
MIRT594308	mmu-miR-335-3p	Mus musculus	Nup133	234865	Mus musculus	HITS-CLIP	Functional MTI (Weak)	23142080
MIRT594370	mmu-miR-335-3p	Mus musculus	Kcnmb2	72413	Mus musculus	HITS-CLIP	Functional MTI (Weak)	23142080
MIRT594385	mmu-miR-335-3p	Mus musculus	Irf8	15900	Mus musculus	HITS-CLIP	Functional MTI (Weak)	23142080
MIRT594402	mmu-miR-335-3p	Mus musculus	Il17re	57890	Mus musculus	HITS-CLIP	Functional MTI (Weak)	23142080
MIRT594415	mmu-miR-335-3p	Mus musculus	Grpr	14829	Mus musculus	HITS-CLIP	Functional MTI (Weak)	23142080
MIRT594417	mmu-miR-335-3p	Mus musculus	Gpm6b	14758	Mus musculus	HITS-CLIP	Functional MTI (Weak)	23142080
MIRT594429	mmu-miR-335-3p	Mus musculus	Fpr2	14289	Mus musculus	HITS-CLIP	Functional MTI (Weak)	23142080
MIRT594430	mmu-miR-335-3p	Mus musculus	Foxp1	108655	Mus musculus	HITS-CLIP	Functional MTI (Weak)	23142080
MIRT594431	mmu-miR-335-3p	Mus musculus	Fli1	14247	Mus musculus	HITS-CLIP	Functional MTI (Weak)	23142080
MIRT594441	mmu-miR-335-3p	Mus musculus	Fam83e	73813	Mus musculus	HITS-CLIP	Functional MTI (Weak)	23142080
MIRT594466	mmu-miR-335-3p	Mus musculus	Eid1	58521	Mus musculus	HITS-CLIP	Functional MTI (Weak)	23142080
MIRT594483	mmu-miR-335-3p	Mus musculus	Dhfr	13361	Mus musculus	HITS-CLIP	Functional MTI (Weak)	23142080
MIRT594541	mmu-miR-335-3p	Mus musculus	Atg5	11793	Mus musculus	HITS-CLIP	Functional MTI (Weak)	23142080
MIRT594606	mmu-miR-335-3p	Mus musculus	Prkaa2	108079	Mus musculus	HITS-CLIP	Functional MTI (Weak)	23142080
MIRT594641	mmu-miR-335-3p	Mus musculus	Meis2	17536	Mus musculus	HITS-CLIP	Functional MTI (Weak)	23142080
MIRT594735	mmu-miR-335-3p	Mus musculus	Zfp354a	21408	Mus musculus	HITS-CLIP	Functional MTI (Weak)	23142080
MIRT594755	mmu-miR-335-3p	Mus musculus	Ubr3	68795	Mus musculus	HITS-CLIP	Functional MTI (Weak)	23142080
MIRT594771	mmu-miR-335-3p	Mus musculus	Tmem132b	208151	Mus musculus	HITS-CLIP	Functional MTI (Weak)	23142080
MIRT594827	mmu-miR-335-3p	Mus musculus	Pclo	26875	Mus musculus	HITS-CLIP	Functional MTI (Weak)	23142080
MIRT594843	mmu-miR-335-3p	Mus musculus	Nppc	18159	Mus musculus	HITS-CLIP	Functional MTI (Weak)	23142080
MIRT594851	mmu-miR-335-3p	Mus musculus	Nnt	18115	Mus musculus	HITS-CLIP	Functional MTI (Weak)	23142080
MIRT594968	mmu-miR-335-3p	Mus musculus	Tmem255a	245386	Mus musculus	HITS-CLIP	Functional MTI (Weak)	23142080
MIRT595034	mmu-miR-335-3p	Mus musculus	Cdc23	52563	Mus musculus	HITS-CLIP	Functional MTI (Weak)	23142080
MIRT595161	mmu-miR-335-3p	Mus musculus	Cbfa2t3	12398	Mus musculus	HITS-CLIP	Functional MTI (Weak)	23142080
MIRT595256	mmu-miR-335-3p	Mus musculus	Ppm1k	243382	Mus musculus	HITS-CLIP	Functional MTI (Weak)	23142080
MIRT595491	mmu-miR-335-3p	Mus musculus	Onecut2	225631	Mus musculus	HITS-CLIP	Functional MTI (Weak)	23142080
MIRT595779	mmu-miR-335-3p	Mus musculus	Jakmip2	76217	Mus musculus	HITS-CLIP	Functional MTI (Weak)	23142080
MIRT595788	mmu-miR-335-3p	Mus musculus	Fnta	14272	Mus musculus	HITS-CLIP	Functional MTI (Weak)	23142080
MIRT595793	mmu-miR-335-3p	Mus musculus	Epha7	13841	Mus musculus	HITS-CLIP	Functional MTI (Weak)	23142080
MIRT595809	mmu-miR-335-3p	Mus musculus	Chka	12660	Mus musculus	HITS-CLIP	Functional MTI (Weak)	23142080
MIRT595830	mmu-miR-335-3p	Mus musculus	Cmc2	66531	Mus musculus	HITS-CLIP	Functional MTI (Weak)	23142080
MIRT595875	mmu-miR-335-3p	Mus musculus	Cap2	67252	Mus musculus	HITS-CLIP	Functional MTI (Weak)	23142080
MIRT596057	mmu-miR-335-3p	Mus musculus	Hspa12a	73442	Mus musculus	HITS-CLIP	Functional MTI (Weak)	23142080
MIRT596064	mmu-miR-335-3p	Mus musculus	Zic2	22772	Mus musculus	HITS-CLIP	Functional MTI (Weak)	23142080
MIRT596104	mmu-miR-335-3p	Mus musculus	Slc1a2	20511	Mus musculus	HITS-CLIP	Functional MTI (Weak)	23142080
MIRT596112	mmu-miR-335-3p	Mus musculus	Sfrp1	20377	Mus musculus	HITS-CLIP	Functional MTI (Weak)	23142080
MIRT596156	mmu-miR-335-3p	Mus musculus	Opn5	353344	Mus musculus	HITS-CLIP	Functional MTI (Weak)	23142080
MIRT596224	mmu-miR-335-3p	Mus musculus	Cdadc1	71891	Mus musculus	HITS-CLIP	Functional MTI (Weak)	23142080
MIRT596245	mmu-miR-335-3p	Mus musculus	Pax2	18504	Mus musculus	HITS-CLIP	Functional MTI (Weak)	23142080
MIRT600485	mmu-miR-335-3p	Mus musculus	Rap2b	74012	Mus musculus	HITS-CLIP	Functional MTI (Weak)	21258322
MIRT600963	mmu-miR-335-3p	Mus musculus	Dusp8	18218	Mus musculus	HITS-CLIP	Functional MTI (Weak)	21258322
MIRT601820	mmu-miR-335-3p	Mus musculus	Prpf31	68988	Mus musculus	HITS-CLIP	Functional MTI (Weak)	21258322
MIRT605932	mmu-miR-335-3p	Mus musculus	Senp8	71599	Mus musculus	HITS-CLIP	Functional MTI (Weak)	21258322
