## Supplementary Tables for "Glucose-regulated circular RNA Rabep1 regulates pancreatic β-cell growth by modulating miR-335-3p/PTEN axis": Supplementary Table S5_Differentially expressed mRNAs in glucose treated bTC6 cells.xlsx

### Sheet: DE mRNAs in HG LG
Ensambl_Transcript_Id	GeneId	logFC	logCPM	LR	PValue	FDR
ENSMUST00000149704.1	Poglut1	-2.64895	-0.130923	13.4948	0.000239227	0.34824
ENSMUST00000228200.1	Gm49189	-2.18921	0.504834	17.7027	2.58e-05	0.167744
ENSMUST00000194203.1	Gm10513	-2.11738	0.056203	11.6591	0.000638905	0.402107
ENSMUST00000117123.1	Sgk2	-1.80313	0.0564191	8.781	0.00304384	0.749623
ENSMUST00000137577.2	Zbtb49	-1.75447	0.021055	8.38411	0.00378516	0.793052
ENSMUST00000141256.1	Tnk2os	-1.68938	0.158326	8.50744	0.00353698	0.793052
ENSMUST00000027503.13	Dtymk	-1.64898	0.126073	7.93866	0.00483897	0.816274
ENSMUST00000152087.2	C330018D20Rik	-1.64789	-0.0530515	7.04144	0.00796449	0.864774
ENSMUST00000143523.1	Dscc1	-1.61868	0.530837	11.5661	0.00067165	0.402107
ENSMUST00000127277.1	Trpm7	-1.59192	0.0921066	7.25816	0.00705797	0.861649
ENSMUST00000201695.1	Septin11	-1.58471	0.504567	10.5937	0.00113476	0.491351
ENSMUST00000229614.1	Marf1	-1.53442	0.580586	9.88938	0.00166235	0.529327
ENSMUST00000122283.2	Gm15599	-1.53172	0.696191	11.0773	0.000873898	0.437394
ENSMUST00000162696.2	Gm16580	-1.52471	0.579915	10.6025	0.00112933	0.491351
ENSMUST00000140457.1	St7l	-1.5153	0.784685	12.7713	0.000351985	0.402107
ENSMUST00000231909.1	B830017H08Rik	-1.48837	0.0213935	6.37007	0.0116061	0.869286
ENSMUST00000230584.1	Phf20l1	-1.48655	0.0215819	6.33833	0.0118156	0.869286
ENSMUST00000205677.1	Fkrp	-1.46661	0.427603	8.25755	0.00405829	0.816274
ENSMUST00000099075.3	Lekr1	-1.46289	0.158505	6.97634	0.00825942	0.864774
ENSMUST00000200203.1	Tet2	-1.45396	0.741875	11.6661	0.00063649	0.402107
ENSMUST00000165271.1	Nlk	-1.43417	0.628021	10.1578	0.00143692	0.527643
ENSMUST00000202099.1	Gm42466	-1.41395	0.125379	6.28293	0.0121907	0.869286
ENSMUST00000122156.7	Cspp1	-1.40573	0.125507	6.29444	0.0121117	0.869286
ENSMUST00000196705.1	Gm43375	-1.39663	0.964998	12.083	0.000508843	0.402107
ENSMUST00000196747.1	Ubap2l	-1.38467	0.370547	7.44936	0.0063459	0.861649
ENSMUST00000228161.1	Wbp4	-1.37974	0.784587	10.8239	0.001002	0.464856
ENSMUST00000213011.1	Msantd4	-1.36365	0.581789	8.77223	0.00305851	0.749623
ENSMUST00000146985.1	Gm8098	-1.35928	0.0914428	5.71816	0.0167903	0.898739
ENSMUST00000132841.1	Snx1	-1.35928	0.0914428	5.71816	0.0167903	0.898739
ENSMUST00000222844.1	Gm48369	-1.33767	0.454489	7.2084	0.00725633	0.861649
ENSMUST00000030840.3	Angptl7	-1.33687	0.925392	11.0854	0.000870103	0.437394
ENSMUST00000129311.1	Rpl13	-1.33004	0.453196	7.75196	0.00536544	0.816274
ENSMUST00000221212.1	Nbas	-1.29457	0.313472	6.43956	0.0111607	0.869286
ENSMUST00000124358.1	Ush2a	-1.29452	0.31428	6.33211	0.0118571	0.869286
ENSMUST00000223056.1	Gm48137	-1.28617	0.530826	7.73898	0.00540412	0.816274
ENSMUST00000200134.1	Gm43813	-1.28326	0.425994	6.68761	0.00970853	0.869286
ENSMUST00000118280.1	Gng5	-1.27571	1.40954	14.9109	0.000112707	0.34824
ENSMUST00000197776.1	Grk3	-1.25153	1.01821	10.4439	0.00123053	0.499518
ENSMUST00000180690.1	2500002B13Rik	-1.24975	0.399043	6.48454	0.0108816	0.869286
ENSMUST00000136323.7	Stag2	-1.24635	0.0208867	4.53267	0.0332537	0.927059
ENSMUST00000221603.1	3200001D21Rik	-1.24521	0.021294	4.61882	0.031623	0.912537
ENSMUST00000118389.1	Gm12902	-1.24367	0.283489	5.81635	0.0158779	0.898739
ENSMUST00000204388.1	Gm44438	-1.2419	0.864917	7.13994	0.00753856	0.861649
ENSMUST00000124483.1	Sgms1	-1.21616	0.763097	8.10851	0.00440579	0.816274
ENSMUST00000200690.1	Tes	-1.20936	0.479373	6.50383	0.0107642	0.869286
ENSMUST00000184928.7	Nav2	-1.20795	0.479961	6.73033	0.00947869	0.869286
ENSMUST00000204405.1	Gm43888	-1.20584	0.480735	6.50415	0.0107623	0.869286
ENSMUST00000142406.1	Osbpl7	-1.19645	0.254369	5.26044	0.0218155	0.898739
ENSMUST00000190116.6	Thap4	-1.18928	0.125626	4.73067	0.0296294	0.906373
ENSMUST00000187549.6	Mnat1	-1.18368	-0.0152209	4.10051	0.0428703	0.936134
ENSMUST00000057325.14	Ccdc125	-1.18155	-0.0150324	4.13352	0.0420418	0.933051
ENSMUST00000212162.1	Enkd1	-1.17432	0.556424	6.85055	0.0088614	0.864774
ENSMUST00000130888.2	Rccd1	-1.17145	1.03694	9.3003	0.00229116	0.607391
ENSMUST00000208696.1	Gm32849	-1.16959	0.963121	8.63871	0.00329094	0.777259
ENSMUST00000020549.3	Gzmm	-1.16624	0.453097	6.02675	0.0140907	0.872158
ENSMUST00000219277.1	Heatr5a	-1.16603	0.453901	6.16406	0.0130372	0.869286
ENSMUST00000232638.1	Rgmb	-1.16586	0.454303	6.06762	0.0137682	0.871468
ENSMUST00000082965.1	Snord118	-1.16494	0.343937	5.0933	0.0240184	0.898739
ENSMUST00000219490.1	Gm15666	-1.15712	0.34245	5.41759	0.0199348	0.898739
ENSMUST00000193576.1	Gm37248	-1.14612	0.222544	4.80877	0.0283153	0.906373
ENSMUST00000182607.1	Nktr	-1.14612	0.222544	4.80877	0.0283153	0.906373
ENSMUST00000126827.1	Ube2m	-1.1373	0.0919382	4.17353	0.0410602	0.933051
ENSMUST00000173190.1	Abhd16a	-1.1188	0.314211	4.71914	0.0298287	0.906373
ENSMUST00000190804.1	C130036L24Rik	-1.11848	0.698527	7.06846	0.00784525	0.863643
ENSMUST00000125595.7	Eri2	-1.1144	0.926618	8.30146	0.00396133	0.816274
ENSMUST00000099148.2	3110070M22Rik	-1.11018	0.699425	6.19759	0.0127925	0.869286
ENSMUST00000121603.1	Gm2986	-1.10773	0.604786	6.21472	0.0126693	0.869286
ENSMUST00000124541.7	Kpna2	-1.10436	0.605929	6.21902	0.0126385	0.869286
ENSMUST00000211597.1	Orc6	-1.10173	0.399002	4.3165	0.0377444	0.927059
ENSMUST00000120376.2	Gm13315	-1.10102	1.05694	7.94955	0.00480993	0.816274
ENSMUST00000098033.9	Fkbp15	-1.09503	0.190658	4.22173	0.0399094	0.927059
ENSMUST00000154760.1	Kcnip1	-1.09452	0.191469	4.31621	0.0377508	0.927059
ENSMUST00000200957.3	Clock	-1.09104	0.191844	4.16081	0.0413695	0.933051
ENSMUST00000169673.1	Cep55	-1.09103	0.765993	6.28313	0.0121892	0.869286
ENSMUST00000042118.10	Foxq1	-1.08974	0.982941	7.87965	0.00499942	0.816274
ENSMUST00000143438.7	Polr2e	-1.08954	0.19225	3.98484	0.0459115	0.941323
ENSMUST00000037488.7	Dock4	-1.08292	0.906235	7.25433	0.00707304	0.861649
ENSMUST00000225308.1	Nr1d2	-1.08202	0.67539	6.51194	0.0107153	0.869286
ENSMUST00000198868.1	Adgra3	-1.08033	0.399101	5.03438	0.024849	0.903283
ENSMUST00000155786.1	BC046401	-1.07449	0.827892	7.14478	0.00751826	0.861649
ENSMUST00000224121.1	#N/A	-1.06376	0.284228	4.43908	0.0351252	0.927059
ENSMUST00000126895.1	Cdh8	-1.05967	0.481126	4.91173	0.026675	0.906373
ENSMUST00000155823.6	Dlgap1	-1.05789	0.74171	6.14915	0.0131475	0.869286
ENSMUST00000227937.1	Ankrd28	-1.05564	0.889252	6.8779	0.00872679	0.864774
ENSMUST00000210636.1	Trak1	-1.05453	0.284543	4.14842	0.0416734	0.933051
ENSMUST00000188362.1	Actr3	-1.04837	0.741442	5.45786	0.0194805	0.898739
ENSMUST00000221664.1	Dock4	-1.03364	0.652816	5.14572	0.0233037	0.898739
ENSMUST00000152102.1	Psmd3	-1.02793	1.00255	6.91021	0.0085705	0.864774
ENSMUST00000204285.2	Zfp964	-1.02773	0.721184	6.06213	0.0138111	0.871468
ENSMUST00000195166.1	Gm38148	-1.01171	0.254458	3.92818	0.0474832	0.941323
ENSMUST00000194919.1	Gm37250	-1.01083	0.253836	3.94298	0.0470673	0.941323
ENSMUST00000079692.5	Gpr182	-1.00973	0.454391	4.71397	0.0299184	0.906373
ENSMUST00000161766.7	Zmiz1	-1.0094	0.629509	5.55204	0.0184592	0.898739
ENSMUST00000162650.7	Cd46	-1.00811	0.784875	5.89294	0.0152017	0.898739
ENSMUST00000197753.1	Gm42919	-1.00592	0.45294	4.33503	0.0373358	0.927059
ENSMUST00000202678.1	Gm42583	-1.0048	1.28064	8.11772	0.00438347	0.816274
ENSMUST00000163924.1	Pspc1	-0.997104	1.6021	10.5012	0.00119297	0.499518
ENSMUST00000211042.1	Aktip	-0.997042	0.699866	5.17582	0.0229034	0.898739
ENSMUST00000117847.2	Bicdl1	-0.992146	0.848405	6.34582	0.0117658	0.869286
ENSMUST00000146124.1	Gm17029	-0.987961	0.531803	4.86569	0.0273959	0.906373
ENSMUST00000197680.1	Mttp	-0.987918	1.10866	6.76471	0.00929778	0.869286
ENSMUST00000221858.1	Gm47583	-0.98683	0.343346	4.10442	0.0427712	0.936134
ENSMUST00000218594.1	Gm47257	-0.985915	0.343129	4.08231	0.0433343	0.938187
ENSMUST00000217698.1	Zdhhc17	-0.985895	0.342725	4.0275	0.0447643	0.941323
ENSMUST00000139071.7	Iffo1	-0.982604	0.343503	3.91543	0.0478448	0.941323
ENSMUST00000215706.1	Zw10	-0.979497	0.846685	5.18199	0.0228221	0.898739
ENSMUST00000087085.9	Nhs	-0.969093	0.606231	4.95562	0.026006	0.906373
ENSMUST00000226221.1	Ppp6r2	-0.968323	0.606016	4.91726	0.0265897	0.906373
ENSMUST00000227436.1	Spag1	-0.968217	0.426875	4.2013	0.040393	0.927059
ENSMUST00000175693.2	Six4	-0.965855	0.428054	4.09166	0.0430953	0.936134
ENSMUST00000194202.1	Gm37303	-0.961707	0.827795	5.75831	0.0164109	0.898739
ENSMUST00000153666.1	Atp5pb	-0.961392	1.73968	10.8637	0.000980663	0.464856
ENSMUST00000145333.1	Rev3l	-0.957317	0.676146	5.04761	0.0246599	0.902345
ENSMUST00000181425.1	#N/A	-0.955144	1.44911	7.14857	0.00750236	0.861649
ENSMUST00000194756.1	Slc25a25	-0.95507	1.61647	9.6783	0.00186457	0.53824
ENSMUST00000203426.1	Gm44043	-0.953143	0.675264	4.98091	0.0256285	0.905496
ENSMUST00000132022.1	Actr2	-0.952496	0.826469	5.10985	0.0237903	0.898739
ENSMUST00000200255.1	B230334C09Rik	-0.951542	0.888602	5.65458	0.0174099	0.898739
ENSMUST00000117627.1	Gm14201	-0.948434	0.674624	4.4801	0.0342917	0.927059
ENSMUST00000082947.1	AL365317.1	-0.93942	0.743629	5.28979	0.0214508	0.898739
ENSMUST00000021822.6	Ogn	-0.938829	1.2375	7.24404	0.00711367	0.861649
ENSMUST00000201673.1	Pds5a	-0.935763	1.12399	6.42241	0.0112689	0.869286
ENSMUST00000209300.1	Rnf170	-0.933923	0.58045	4.15357	0.0415468	0.933051
ENSMUST00000129920.1	Slmap	-0.93028	0.945598	5.72738	0.0167024	0.898739
ENSMUST00000226117.1	Trio	-0.919853	1.0013	5.87403	0.0153658	0.898739
ENSMUST00000140708.1	Yars	-0.915358	0.653787	4.59013	0.0321566	0.91604
ENSMUST00000112974.5	Bmp2k	-0.91521	1.32609	7.40143	0.00651719	0.861649
ENSMUST00000188174.6	Mrps9	-0.914741	1.26909	6.23959	0.0124926	0.869286
ENSMUST00000212691.1	Nfatc3	-0.905001	0.480538	3.96686	0.0464042	0.941323
ENSMUST00000178637.7	Zcchc9	-0.895824	0.557859	3.9331	0.0473445	0.941323
ENSMUST00000196459.1	Gm43817	-0.892033	0.785146	4.69232	0.0302978	0.906373
ENSMUST00000194417.1	Gm38374	-0.890061	0.786097	4.81437	0.0282234	0.906373
ENSMUST00000212123.1	Gm15991	-0.888255	0.556541	3.94301	0.0470666	0.941323
ENSMUST00000209811.1	Aga	-0.883334	0.848703	5.08338	0.0241562	0.898739
ENSMUST00000228937.1	Gm49085	-0.882831	0.848888	5.08694	0.0241066	0.898739
ENSMUST00000189409.6	Usp40	-0.882739	1.39657	7.14592	0.00751347	0.861649
ENSMUST00000047194.3	Igsf6	-0.881538	1.08764	4.37776	0.0364109	0.927059
ENSMUST00000194956.1	5430420F09Rik	-0.88112	1.03819	5.58558	0.018109	0.898739
ENSMUST00000210265.1	Gm45605	-0.878867	0.630182	4.29109	0.0383127	0.927059
ENSMUST00000109747.8	Txn2	-0.878815	0.630582	4.1923	0.0406079	0.927059
ENSMUST00000191628.1	Gm37531	-0.877951	0.629754	4.27322	0.0387176	0.927059
ENSMUST00000189509.1	Dhx9	-0.869394	1.47947	7.77613	0.0052941	0.816274
ENSMUST00000202396.1	Gm43843	-0.867338	1.13905	5.24894	0.0219601	0.898739
ENSMUST00000224888.1	Fam172a	-0.867325	1.13944	5.52881	0.0187058	0.898739
ENSMUST00000087916.10	Hdac8	-0.863783	1.34143	6.86703	0.00878006	0.864774
ENSMUST00000018810.9	Cbx1	-0.861424	1.18958	6.23702	0.0125107	0.869286
ENSMUST00000211468.1	Gm45501	-0.859477	0.765825	4.42991	0.0353144	0.927059
ENSMUST00000232666.1	Ubxn7	-0.858308	0.764605	4.53608	0.0331876	0.927059
ENSMUST00000223854.1	Ppp3cb	-0.857967	1.94305	10.0049	0.00156123	0.527643
ENSMUST00000192168.1	Pcdha5	-0.856855	1.55496	7.9607	0.0047804	0.816274
ENSMUST00000107479.2	Rapgefl1	-0.856823	1.18989	5.80344	0.0159949	0.898739
ENSMUST00000200104.1	Gm43341	-0.854249	1.84624	9.37543	0.00219913	0.59514
ENSMUST00000203635.1	Gm43880	-0.851456	2.27203	11.5404	0.000681013	0.402107
ENSMUST00000205180.1	Sem1	-0.845136	2.10689	9.79256	0.0017522	0.529327
ENSMUST00000181005.1	4632411P08Rik	-0.843319	1.12499	5.69105	0.0170516	0.898739
ENSMUST00000197342.1	Fnbp1l	-0.842169	1.32563	6.11465	0.0134066	0.869286
ENSMUST00000156561.7	D230025D16Rik	-0.840651	0.889582	4.60077	0.0319575	0.912537
ENSMUST00000232841.1	Ptp4a1	-0.838932	0.606132	3.85451	0.0496125	0.941323
ENSMUST00000119987.1	BC022960	-0.837715	1.17508	5.59582	0.0180034	0.898739
ENSMUST00000195712.1	Gm37008	-0.834245	0.945554	4.70319	0.0301067	0.906373
ENSMUST00000132285.7	Rab1a	-0.834062	1.00272	4.72548	0.029719	0.906373
ENSMUST00000153681.1	Ptp4a1	-0.832235	0.677402	3.84321	0.0499479	0.941323
ENSMUST00000204644.1	Mical3	-0.831729	0.946289	4.77845	0.0288181	0.906373
ENSMUST00000197051.1	Gm43679	-0.824261	1.65072	7.74525	0.00538541	0.816274
ENSMUST00000125627.7	Hook1	-0.819596	0.867824	3.86206	0.0493897	0.941323
ENSMUST00000207596.1	Picalm	-0.818497	1.63963	6.80132	0.00910907	0.869286
ENSMUST00000219130.1	Utrn	-0.816694	1.10695	5.16212	0.0230847	0.898739
ENSMUST00000150583.7	Runx1t1	-0.808993	0.869114	4.40287	0.0358784	0.927059
ENSMUST00000136501.1	Bola3	-0.806982	1.15655	5.01265	0.0251627	0.903283
ENSMUST00000147372.1	Ints8	-0.79375	1.03778	4.69959	0.0301699	0.906373
ENSMUST00000201505.1	Ociad1	-0.791378	1.09072	4.78127	0.0287709	0.906373
ENSMUST00000031251.15	Hsd17b11	-0.774798	1.77168	5.6551	0.0174047	0.898739
ENSMUST00000142286.1	Gm15813	-0.7741	0.848708	3.91057	0.0479833	0.941323
ENSMUST00000131189.1	Gm13544	-0.773152	1.32813	5.40246	0.0201084	0.898739
ENSMUST00000180443.2	Gm26542	-0.76876	0.9647	4.10493	0.0427583	0.936134
ENSMUST00000148516.1	Sirt1	-0.767952	1.37099	5.69659	0.0169979	0.898739
ENSMUST00000002625.14	Uck1	-0.76772	0.966065	4.25997	0.0390205	0.927059
ENSMUST00000208367.1	Supt5	-0.765441	0.966011	4.13684	0.0419594	0.933051
ENSMUST00000221662.1	A930040O22Rik	-0.763455	1.02063	4.41039	0.0357208	0.927059
ENSMUST00000181056.1	#N/A	-0.758474	2.32546	10.0748	0.00150314	0.527643
ENSMUST00000193666.1	Cct3	-0.757652	1.52986	6.20877	0.0127119	0.869286
ENSMUST00000211437.1	Gm45240	-0.756197	1.49126	5.7803	0.0162068	0.898739
ENSMUST00000213482.1	Ireb2	-0.755592	1.17517	4.67479	0.0306084	0.906373
ENSMUST00000189209.1	Phip	-0.752145	1.26957	4.73542	0.0295475	0.906373
ENSMUST00000193750.1	Gm37115	-0.749908	1.17369	4.46879	0.0345195	0.927059
ENSMUST00000156790.7	9630013D21Rik	-0.746849	1.6732	6.29892	0.0120812	0.869286
ENSMUST00000091142.3	Urm1	-0.746024	1.35643	5.31788	0.0211077	0.898739
ENSMUST00000085826.12	Dnmt3a	-0.743695	1.26826	4.65277	0.0310035	0.909111
ENSMUST00000202721.1	Ube2k	-0.743402	1.26709	4.55416	0.0328389	0.927059
ENSMUST00000164848.2	Siah3	-0.743344	1.51955	5.34059	0.0208344	0.898739
ENSMUST00000053087.3	Klhl23	-0.74135	2.14978	7.76904	0.00531493	0.816274
ENSMUST00000171630.1	Coro1c	-0.737596	2.42377	9.97808	0.00158415	0.527643
ENSMUST00000202584.1	Gcn1	-0.736305	0.946612	3.88907	0.0486013	0.941323
ENSMUST00000190377.6	Morf4l1	-0.736071	2.46359	10.2871	0.00133961	0.511811
ENSMUST00000126194.1	Gadd45a	-0.734396	1.00331	3.98882	0.0458032	0.941323
ENSMUST00000166606.1	Gm17092	-0.734151	1.51765	5.66741	0.017283	0.898739
ENSMUST00000132058.1	Akap9	-0.733792	1.95292	7.37948	0.00659724	0.861649
ENSMUST00000124421.1	Fbxl5	-0.733456	1.47707	4.87601	0.0272326	0.906373
ENSMUST00000147666.7	Huwe1	-0.732554	1.05574	4.12293	0.0423057	0.933051
ENSMUST00000220735.1	Sav1	-0.728809	1.1581	4.44272	0.0350504	0.927059
ENSMUST00000180679.1	#N/A	-0.726379	1.15706	4.24099	0.0394592	0.927059
ENSMUST00000208823.1	Mef2a	-0.724759	1.82433	6.28593	0.01217	0.869286
ENSMUST00000137621.7	Mkln1	-0.723478	1.79337	6.20652	0.012728	0.869286
ENSMUST00000201883.3	Rbpj	-0.722632	1.15817	4.07717	0.0434665	0.939484
ENSMUST00000206866.1	Rsf1	-0.721549	1.34263	4.97793	0.0256727	0.905496
ENSMUST00000043725.8	Cntnap5a	-0.719891	1.38568	5.00239	0.0253124	0.904304
ENSMUST00000127999.1	Cox6c	-0.719335	1.38412	5.06926	0.0243538	0.898739
ENSMUST00000199384.1	Magi2	-0.718483	1.34178	4.76644	0.0290197	0.906373
ENSMUST00000194978.5	Atp6v1h	-0.716842	1.42554	5.11751	0.0236856	0.898739
ENSMUST00000195881.1	Gm38257	-0.712292	1.65265	5.94278	0.0147777	0.898133
ENSMUST00000187949.1	Pgap1	-0.711698	2.20481	8.14212	0.00432486	0.816274
ENSMUST00000198227.4	Fubp1	-0.711366	1.58039	5.54465	0.0185373	0.898739
ENSMUST00000202425.1	Gm42888	-0.709219	2.18278	6.84393	0.00889432	0.864774
ENSMUST00000213435.1	Septin7	-0.700644	1.19211	3.87549	0.0489961	0.941323
ENSMUST00000205276.1	Emsy	-0.697935	1.37126	4.76568	0.0290327	0.906373
ENSMUST00000140390.1	Thrap3	-0.697659	1.28349	4.4481	0.03494	0.927059
ENSMUST00000137425.1	Ercc8	-0.696743	1.32714	4.5319	0.0332687	0.927059
ENSMUST00000141770.4	Mlxipl	-0.696445	1.18988	3.94669	0.0469635	0.941323
ENSMUST00000149658.1	Cstf2	-0.696036	1.56515	4.23303	0.0396446	0.927059
ENSMUST00000120233.1	Vcp-rs	-0.693565	1.64098	5.62505	0.0177055	0.898739
ENSMUST00000115557.9	Zfp846	-0.691857	1.67479	5.69489	0.0170144	0.898739
ENSMUST00000021338.9	Ap4s1	-0.687514	1.74024	5.34666	0.020762	0.898739
ENSMUST00000204514.1	Gm44109	-0.678404	1.95179	5.27271	0.0216623	0.898739
ENSMUST00000144664.1	Ocrl	-0.677272	1.51767	4.87129	0.0273071	0.906373
ENSMUST00000219754.1	Eif2s1	-0.676985	1.51806	4.92489	0.0264725	0.906373
ENSMUST00000196942.1	Cisd2	-0.674743	1.6277	5.267	0.0217334	0.898739
ENSMUST00000198029.4	Camkk2	-0.67454	1.48028	4.79826	0.0284885	0.906373
ENSMUST00000201892.1	Tcf4	-0.672812	1.59076	4.67352	0.0306311	0.906373
ENSMUST00000196636.1	Gm42514	-0.672744	1.47776	4.38587	0.036238	0.927059
ENSMUST00000199343.1	Dhx15	-0.672569	1.39867	4.4516	0.0348685	0.927059
ENSMUST00000199004.4	Sbno1	-0.666941	1.76196	4.91927	0.0265587	0.906373
ENSMUST00000174518.7	Aldh7a1	-0.655588	1.54453	4.73096	0.0296243	0.906373
ENSMUST00000193369.1	Gm37152	-0.653745	1.42744	4.25013	0.0392474	0.927059
ENSMUST00000220705.1	Ddx24	-0.653646	2.25899	7.33877	0.0067483	0.861649
ENSMUST00000192914.1	Gm37140	-0.652529	1.2984	3.89529	0.0484216	0.941323
ENSMUST00000182453.1	Gm26981	-0.650323	3.27741	13.8108	0.000202171	0.34824
ENSMUST00000054415.11	Zfp668	-0.650184	1.29815	3.95152	0.0468291	0.941323
ENSMUST00000151001.1	Id3	-0.649762	1.29872	3.95437	0.0467498	0.941323
ENSMUST00000199714.1	Paxip1	-0.64966	3.50484	13.4788	0.000241275	0.34824
ENSMUST00000170927.1	Dbf4	-0.644489	2.20474	6.55154	0.0104793	0.869286
ENSMUST00000154523.1	Rheb	-0.638629	2.31687	6.92935	0.00847926	0.864774
ENSMUST00000212596.1	Mau2	-0.637698	1.86711	5.09105	0.0240497	0.898739
ENSMUST00000210411.1	Pde3b	-0.63572	1.49405	4.13339	0.0420449	0.933051
ENSMUST00000182804.1	Birc6	-0.633575	1.60326	4.25648	0.0391008	0.927059
ENSMUST00000201473.1	Rab28	-0.631038	1.45325	4.17507	0.0410228	0.933051
ENSMUST00000196782.1	Wls	-0.628411	1.37111	3.91221	0.0479366	0.941323
ENSMUST00000154111.7	Dpm1	-0.625975	1.8575	5.2267	0.0222427	0.898739
ENSMUST00000187268.1	Gm26788	-0.624903	2.36964	7.00923	0.00810907	0.864774
ENSMUST00000199936.1	Gm42515	-0.620572	2.21838	5.79171	0.016102	0.898739
ENSMUST00000186279.1	Lama2	-0.620046	1.69783	4.67446	0.0306144	0.906373
ENSMUST00000202577.1	Mkln1	-0.619287	2.77383	8.10865	0.00440546	0.816274
ENSMUST00000188850.1	Phip	-0.618339	1.62929	4.51455	0.0336077	0.927059
ENSMUST00000195500.1	Gm36527	-0.616525	1.73142	4.36388	0.0367087	0.927059
ENSMUST00000113760.9	H2-T24	-0.61583	2.16469	6.04671	0.0139322	0.872158
ENSMUST00000193507.1	Gm37685	-0.615703	2.11635	5.52499	0.0187467	0.898739
ENSMUST00000196577.1	Nbea	-0.60967	2.7072	8.42098	0.00370916	0.793052
ENSMUST00000217199.1	Arcn1	-0.609656	1.81602	4.88589	0.027077	0.906373
ENSMUST00000222584.1	Tspan13	-0.609649	1.43948	3.86365	0.0493428	0.941323
ENSMUST00000195622.1	Pld1	-0.608393	1.75272	4.67987	0.0305181	0.906373
ENSMUST00000190073.1	Rasgrf1	-0.602987	1.72177	4.26957	0.0388008	0.927059
ENSMUST00000005103.11	Nfe2l3	-0.601724	2.12986	5.31108	0.0211902	0.898739
ENSMUST00000154204.1	Arhgef7	-0.599582	1.61745	4.25162	0.039213	0.927059
ENSMUST00000211690.1	Ankrd10	-0.599127	2.42492	5.5288	0.0187059	0.898739
ENSMUST00000153572.1	4930565N06Rik	-0.598893	2.13055	5.60991	0.0178592	0.898739
ENSMUST00000155312.1	Cdca2	-0.597849	2.05599	5.17771	0.0228784	0.898739
ENSMUST00000187038.1	Gigyf2	-0.597566	1.83788	4.71137	0.0299638	0.906373
ENSMUST00000033049.8	Cox6a2	-0.596693	1.61738	4.04649	0.0442633	0.941323
ENSMUST00000142475.2	Cdh8	-0.596665	1.65065	3.84303	0.049953	0.941323
ENSMUST00000209856.1	Plpbp	-0.594869	3.33878	11.8774	0.000568194	0.402107
ENSMUST00000170752.1	Ifrd1	-0.591371	1.74337	4.32519	0.0375522	0.927059
ENSMUST00000206504.1	Sec23ip	-0.591036	2.21783	5.26494	0.0217592	0.898739
ENSMUST00000208408.1	Ipo7	-0.590632	1.97351	5.03853	0.0247896	0.903283
ENSMUST00000037843.6	Ubald1	-0.58876	2.05345	4.88941	0.0270218	0.906373
ENSMUST00000153569.7	Brd8	-0.587517	1.94692	4.77077	0.0289468	0.906373
ENSMUST00000112547.7	4930522L14Rik	-0.579687	2.72832	6.58905	0.0102608	0.869286
ENSMUST00000120495.1	Cox17	-0.574233	1.73205	4.06379	0.043812	0.941323
ENSMUST00000192350.1	Gm38190	-0.570027	2.961	8.82263	0.00297517	0.749623
ENSMUST00000166117.3	Gen1	-0.568384	1.69852	4.00685	0.0453157	0.941323
ENSMUST00000197647.1	Sars	-0.568224	2.27412	5.51467	0.0188577	0.898739
ENSMUST00000142084.2	Vdac2	-0.565503	1.66369	3.87789	0.0489259	0.941323
ENSMUST00000154672.1	Clip1	-0.556508	2.26407	4.75407	0.0292291	0.906373
ENSMUST00000145240.7	Gm12940	-0.556485	1.92561	4.32152	0.0376334	0.927059
ENSMUST00000207216.1	Prmt3	-0.555328	1.89702	4.24267	0.0394201	0.927059
ENSMUST00000194058.1	Gm38253	-0.550725	2.02804	4.57553	0.0324318	0.921858
ENSMUST00000182841.1	Slc15a4	-0.547127	2.00066	4.38579	0.0362396	0.927059
ENSMUST00000222568.1	Ice1	-0.544616	1.94591	4.25181	0.0392085	0.927059
ENSMUST00000200853.1	Gm42798	-0.53362	2.15785	4.14601	0.0417328	0.933051
ENSMUST00000204871.1	Gm43882	-0.528085	2.70733	6.15568	0.0130991	0.869286
ENSMUST00000138473.2	Arid1a	-0.526836	2.06335	4.26565	0.0388903	0.927059
ENSMUST00000077853.4	Prpf4b	-0.525305	2.53627	5.65998	0.0173563	0.898739
ENSMUST00000065904.4	Hs6st3	-0.522867	2.60461	5.76415	0.0163564	0.898739
ENSMUST00000207029.1	Gm45222	-0.522686	2.06274	3.93385	0.0473235	0.941323
ENSMUST00000140001.1	Rbm39	-0.517051	2.17194	4.20886	0.0402134	0.927059
ENSMUST00000126239.1	Sugp2	-0.513183	2.30347	4.48221	0.0342494	0.927059
ENSMUST00000195565.1	Ndufb5	-0.509305	2.02829	3.9231	0.0476269	0.941323
ENSMUST00000178142.1	Nim1k	-0.507595	2.2746	4.34802	0.0370519	0.927059
ENSMUST00000221558.1	Zc3h14	-0.505931	2.43254	4.74122	0.0294483	0.906373
ENSMUST00000176387.1	Gm20712	-0.504502	2.18862	4.22147	0.0399155	0.927059
ENSMUST00000226021.1	Ntrk2	-0.503256	2.18805	4.11029	0.042623	0.936134
ENSMUST00000204928.1	Gm43885	-0.499057	2.94482	6.59353	0.010235	0.869286
ENSMUST00000140408.1	Smarcb1	-0.495951	2.22928	4.20543	0.0402948	0.927059
ENSMUST00000199783.1	Gm42446	-0.49357	3.11122	7.1371	0.00755053	0.861649
ENSMUST00000204853.1	Gm43874	-0.490937	2.9166	5.97288	0.0145276	0.890156
ENSMUST00000194362.1	Rcor3	-0.490073	2.47946	4.68308	0.030461	0.906373
ENSMUST00000132929.7	Rbm39	-0.484973	2.59744	5.1098	0.0237911	0.898739
ENSMUST00000079390.6	Lin28b	-0.483911	3.14137	7.13574	0.00755624	0.861649
ENSMUST00000123580.7	Clk1	-0.483788	2.22149	4.0065	0.0453252	0.941323
ENSMUST00000138679.1	Gm4735	-0.474214	3.15664	6.6972	0.00965643	0.869286
ENSMUST00000211389.1	Ankrd10	-0.471882	2.57046	4.21953	0.0399612	0.927059
ENSMUST00000151786.7	Prkrip1	-0.465764	2.55599	4.36951	0.0365875	0.927059
ENSMUST00000134808.8	Acin1	-0.465324	2.33531	3.88713	0.0486576	0.941323
ENSMUST00000203492.1	Pde1c	-0.464952	3.44041	7.56759	0.00594273	0.848308
ENSMUST00000197734.1	Gm42768	-0.464271	2.96674	5.20587	0.0225107	0.898739
ENSMUST00000159745.1	Pip4p1	-0.459427	2.47934	4.2182	0.0399925	0.927059
ENSMUST00000034854.7	Chrnb4	-0.456976	2.45969	4.09399	0.043036	0.936134
ENSMUST00000152779.1	Cdh2	-0.456374	2.62889	4.45637	0.0347712	0.927059
ENSMUST00000234344.1	Wdr33	-0.446598	2.49252	3.89194	0.0485184	0.941323
ENSMUST00000180613.1	#N/A	-0.442561	3.34137	6.23678	0.0125124	0.869286
ENSMUST00000210583.1	Snrnp70	-0.440387	2.53544	3.98409	0.0459319	0.941323
ENSMUST00000076941.11	Ttf2	-0.418894	3.03105	5.0005	0.02534	0.904304
ENSMUST00000209277.1	Vps35	-0.418354	3.11121	4.86445	0.0274155	0.906373
ENSMUST00000182785.1	B830012L14Rik	-0.418307	2.98331	4.36033	0.0367853	0.927059
ENSMUST00000196248.1	Ube2d3	-0.417387	5.43372	16.5651	4.7e-05	0.203543
ENSMUST00000136119.1	Sorbs2	-0.415751	4.66269	12.6389	0.000377809	0.402107
ENSMUST00000152882.1	Zranb2	-0.414622	3.24815	5.44305	0.0196464	0.898739
ENSMUST00000200392.4	Fxr1	-0.412781	2.89247	4.42823	0.0353492	0.927059
ENSMUST00000124250.2	Slc25a36	-0.406259	3.25994	4.94585	0.0261534	0.906373
ENSMUST00000212189.1	Gm45779	-0.399984	3.06734	4.67604	0.0305861	0.906373
ENSMUST00000113827.3	Brwd1	-0.395045	3.89221	7.53339	0.00605657	0.853987
ENSMUST00000196343.1	Ptbp2	-0.39147	2.96812	4.25828	0.0390595	0.927059
ENSMUST00000079659.11	U2surp	-0.384465	3.99661	7.61942	0.00577431	0.833425
ENSMUST00000086829.10	Bicd1	-0.384052	4.08482	7.95674	0.00479085	0.816274
ENSMUST00000106236.8	Unc5c	-0.383736	4.0202	7.2078	0.00725875	0.861649
ENSMUST00000022499.12	Rnaseh2b	-0.382664	3.52474	5.77081	0.0162945	0.898739
ENSMUST00000049308.8	Itpr3	-0.373161	3.5628	5.06144	0.0244639	0.900244
ENSMUST00000140014.1	Pten	-0.361601	3.134	3.94716	0.0469505	0.941323
ENSMUST00000147198.2	4632427E13Rik	-0.360926	3.64451	5.32592	0.0210105	0.898739
ENSMUST00000220492.1	Etv1	-0.360772	4.03948	6.39214	0.0114627	0.869286
ENSMUST00000153878.7	Pcsk2os2	-0.356416	4.00837	5.19712	0.0226244	0.898739
ENSMUST00000209931.1	Gm45457	-0.350148	3.70226	4.62643	0.0314831	0.912537
ENSMUST00000079041.6	Slc35e3	-0.339272	3.30298	3.92453	0.0475865	0.941323
ENSMUST00000203811.1	Gm43879	-0.335637	3.8359	5.26706	0.0217327	0.898739
ENSMUST00000053917.5	Ccny	-0.335	4.60747	7.90943	0.00491777	0.816274
ENSMUST00000037473.5	Ap5m1	-0.328258	3.51648	4.14987	0.0416376	0.933051
ENSMUST00000161600.7	Fam126b	-0.323866	3.98456	5.09306	0.0240217	0.898739
ENSMUST00000022264.12	#N/A	-0.318523	3.90321	4.36191	0.036751	0.927059
ENSMUST00000182881.1	Rbm25	-0.317921	3.56819	3.96699	0.0464008	0.941323
ENSMUST00000196562.1	Gm43361	-0.307765	5.50241	9.7492	0.00179401	0.529641
ENSMUST00000043870.8	Polr2l	0.302779	3.64518	3.95651	0.0466903	0.941323
ENSMUST00000116584.1	Mrpl39	0.308549	4.25347	5.82597	0.0157912	0.898739
ENSMUST00000079033.4	Bloc1s2	0.309858	4.06086	5.0479	0.0246558	0.902345
ENSMUST00000154689.7	Meaf6	0.314154	3.8315	4.50393	0.033817	0.927059
ENSMUST00000045791.10	Scamp2	0.314794	3.92219	4.71658	0.029873	0.906373
ENSMUST00000005185.7	Cstb	0.314985	5.60533	11.074	0.000875461	0.437394
ENSMUST00000027975.7	Phyh	0.329537	3.56833	4.44846	0.0349327	0.927059
ENSMUST00000198477.1	#N/A	0.33065	16.8649	5.633	0.0176255	0.898739
ENSMUST00000005064.13	Pias4	0.331835	3.60037	4.54581	0.0329993	0.927059
ENSMUST00000123481.1	Faxc	0.332526	4.0864	6.09523	0.0135547	0.871468
ENSMUST00000048994.6	Nfkbil1	0.337491	3.50094	4.4145	0.0356347	0.927059
ENSMUST00000032165.15	Ruvbl1	0.340374	4.26964	7.17478	0.00739357	0.861649
ENSMUST00000021536.8	Atp6v1d	0.34077	3.55471	4.75393	0.0292315	0.906373
ENSMUST00000010451.7	Tmem86a	0.34242	3.83544	5.31684	0.0211202	0.898739
ENSMUST00000072751.12	Dohh	0.343642	4.17901	6.74163	0.00941884	0.869286
ENSMUST00000025472.6	Pcyox1l	0.344316	3.64085	4.72473	0.0297318	0.906373
ENSMUST00000102326.1	#N/A	0.34463	10.3048	4.05835	0.0439534	0.941323
ENSMUST00000056403.6	H1f10	0.348564	5.31628	9.41469	0.00215254	0.594926
ENSMUST00000168846.2	Prkag1	0.349323	3.28574	3.89425	0.0484516	0.941323
ENSMUST00000022245.9	Mrps30	0.351232	3.66491	5.42327	0.0198701	0.898739
ENSMUST00000047273.1	Rpusd1	0.354692	3.7859	5.85404	0.0155414	0.898739
ENSMUST00000025506.6	Rbm22	0.356659	3.89239	6.22004	0.0126312	0.869286
ENSMUST00000045994.7	Rbm34	0.357162	3.34037	4.55466	0.0328293	0.927059
ENSMUST00000035276.4	Dctpp1	0.366331	4.6436	8.84605	0.00293723	0.749623
ENSMUST00000184437.1	Mir6236	0.367102	12.3401	4.60296	0.0319169	0.912537
ENSMUST00000022135.14	Ak6	0.369028	3.99483	6.83864	0.00892068	0.864774
ENSMUST00000079970.5	Hspbp1	0.370053	3.51688	5.11952	0.0236582	0.898739
ENSMUST00000028241.6	Stom	0.37029	3.87928	6.71902	0.00953901	0.869286
ENSMUST00000032561.8	Vasp	0.371369	3.63285	5.88486	0.0152716	0.898739
ENSMUST00000045756.13	S100a10	0.376768	3.63296	5.73889	0.0165933	0.898739
ENSMUST00000004396.12	Atp6v1f	0.377709	3.45327	5.13282	0.0234776	0.898739
ENSMUST00000034955.7	Spg21	0.380475	3.34394	5.22466	0.0222688	0.898739
ENSMUST00000051431.9	Fbxo28	0.381097	3.17894	4.65978	0.0308771	0.909072
ENSMUST00000142109.7	5330434G04Rik	0.38406	3.37301	4.9087	0.0267217	0.906373
ENSMUST00000001415.7	Apbb3	0.387055	3.46496	5.4881	0.0191463	0.898739
ENSMUST00000112113.7	Cabp1	0.390997	3.22563	5.01199	0.0251723	0.903283
ENSMUST00000024761.12	Fbxl17	0.392609	3.64596	4.51634	0.0335726	0.927059
ENSMUST00000022013.7	Adcy2	0.407312	3.19459	5.22783	0.0222282	0.898739
ENSMUST00000026227.2	Twnk	0.418878	4.61111	12.8338	0.000340412	0.402107
ENSMUST00000049956.4	Lrrc24	0.420549	2.60099	3.97596	0.0461541	0.941323
ENSMUST00000054048.9	Mrgpre	0.420718	3.16799	5.57953	0.0181716	0.898739
ENSMUST00000179569.2	Dynlt1b	0.422803	3.81552	8.56241	0.00343174	0.793052
ENSMUST00000057557.13	Mcmbp	0.423833	2.96236	4.44102	0.0350853	0.927059
ENSMUST00000191850.1	Gm38070	0.426277	2.69758	3.98598	0.0458804	0.941323
ENSMUST00000028817.6	Pcna	0.427767	4.8221	14.2382	0.000161068	0.34824
ENSMUST00000105350.2	Mex3d	0.437926	3.83251	8.39257	0.00376758	0.793052
ENSMUST00000117356.1	Rpl38-ps2	0.438443	2.68222	4.51407	0.0336172	0.927059
ENSMUST00000058370.13	Ccdc137	0.438969	3.24388	6.42533	0.0112504	0.869286
ENSMUST00000059975.7	Fam174a	0.441315	2.75679	4.70023	0.0301585	0.906373
ENSMUST00000023559.6	Ehhadh	0.44326	2.62242	4.20183	0.0403803	0.927059
ENSMUST00000034359.9	Tradd	0.450384	2.70072	4.84892	0.0276634	0.906373
ENSMUST00000036248.12	Pmepa1	0.451142	3.17778	6.01725	0.0141667	0.872158
ENSMUST00000114513.8	Gls	0.456182	3.56923	6.8512	0.00885819	0.864774
ENSMUST00000026506.4	Clns1a	0.457278	2.34035	3.89194	0.0485185	0.941323
ENSMUST00000062405.7	Rasd1	0.468416	2.59928	4.71915	0.0298286	0.906373
ENSMUST00000025170.10	Wdr46	0.470521	2.93355	5.2772	0.0216065	0.898739
ENSMUST00000173605.1	Gm15564	0.473528	10.2321	10.3307	0.00130836	0.511811
ENSMUST00000095228.3	Samd1	0.476569	2.59008	4.78589	0.0286938	0.906373
ENSMUST00000034949.9	Csnk1g1	0.485347	2.66065	5.33795	0.020866	0.898739
ENSMUST00000046433.6	Rnf113a1	0.495185	2.80659	6.06099	0.01382	0.871468
ENSMUST00000114741.2	Pstpip2	0.496966	2.80369	6.13054	0.0132867	0.869286
ENSMUST00000115348.8	Elapor2	0.502298	2.34985	4.84507	0.0277253	0.906373
ENSMUST00000024932.11	Atp6v0c	0.504017	2.41557	4.60046	0.0319634	0.912537
ENSMUST00000129820.7	Lsm11	0.504287	2.95148	7.00156	0.00814388	0.864774
ENSMUST00000063719.14	Tmem9	0.504677	2.30676	4.62354	0.0315361	0.912537
ENSMUST00000153359.1	Ccnt2	0.507851	2.28852	4.50787	0.0337391	0.927059
ENSMUST00000080514.8	Rpp25	0.509028	3.38955	9.4774	0.00208018	0.587425
ENSMUST00000048138.6	S100a13	0.514274	2.262	4.51178	0.0336622	0.927059
ENSMUST00000165690.1	Trabd	0.519881	2.08836	4.43427	0.0352243	0.927059
ENSMUST00000212158.1	Gm42047	0.522989	2.36247	4.83993	0.027808	0.906373
ENSMUST00000084882.8	Crip2	0.528877	2.87998	6.89605	0.00863865	0.864774
ENSMUST00000160902.7	Hyou1	0.531507	2.39967	5.20523	0.0225191	0.898739
ENSMUST00000005714.13	Ube2m	0.539488	2.72373	7.08306	0.00778158	0.863643
ENSMUST00000091751.2	H2ac22	0.571143	2.1008	4.53383	0.0332311	0.927059
ENSMUST00000178160.1	Gm379	0.571904	2.38609	6.37514	0.011573	0.869286
ENSMUST00000002080.11	Pdzd4	0.586019	2.02731	5.44929	0.0195763	0.898739
ENSMUST00000048545.9	Arglu1	0.588443	1.67063	4.31942	0.0376798	0.927059
ENSMUST00000052747.3	Nhlrc1	0.594668	1.77071	4.82955	0.0279759	0.906373
ENSMUST00000103061.1	Amz2	0.5955	1.9032	4.70188	0.0301297	0.906373
ENSMUST00000106344.7	Tnrc6c	0.595746	2.24673	5.07155	0.0243216	0.898739
ENSMUST00000002914.9	Chaf1a	0.599617	1.62207	4.28257	0.0385052	0.927059
ENSMUST00000048490.12	Larp1b	0.603931	1.84431	5.12695	0.0235571	0.898739
ENSMUST00000199060.1	Gm17494	0.605952	2.39428	6.64641	0.00993561	0.869286
ENSMUST00000211533.1	A030001D20Rik	0.618401	1.54869	4.32361	0.0375871	0.927059
ENSMUST00000212411.1	Gm4316	0.623328	1.49785	4.12325	0.0422977	0.933051
ENSMUST00000083192.1	Snord104	0.626617	2.39925	7.67963	0.00558477	0.824388
ENSMUST00000059241.7	Sprn	0.633278	1.44677	3.97072	0.0462981	0.941323
ENSMUST00000150172.7	Ankfy1	0.633585	1.5885	4.7124	0.0299457	0.906373
ENSMUST00000023361.11	Pdxdc1	0.63573	1.69358	5.27292	0.0216596	0.898739
ENSMUST00000023151.5	Bcl6	0.637444	1.79198	5.51317	0.0188738	0.898739
ENSMUST00000110031.3	Auh	0.641951	1.31866	4.07222	0.0435938	0.940671
ENSMUST00000212937.1	Ankrd11	0.644093	1.41773	4.29149	0.0383037	0.927059
ENSMUST00000077337.8	Irx1	0.64687	1.28815	4.03398	0.0445925	0.941323
ENSMUST00000202199.1	Wdr1	0.650583	1.82379	5.93009	0.0148845	0.898739
ENSMUST00000021903.2	Gadd45g	0.650649	1.39111	4.33235	0.0373947	0.927059
ENSMUST00000058300.13	Il17rc	0.651253	1.25936	3.86975	0.0491639	0.941323
ENSMUST00000043204.7	Fbxo33	0.657602	2.1251	7.09047	0.00774949	0.863643
ENSMUST00000048121.12	Myrip	0.662918	1.22802	4.13191	0.0420819	0.933051
ENSMUST00000064883.13	Plekha2	0.672729	1.43258	4.97799	0.0256718	0.905496
ENSMUST00000072866.11	Ubap1	0.675701	1.63613	5.68987	0.0170631	0.898739
ENSMUST00000028917.6	Dtd1	0.676905	1.19618	3.89535	0.04842	0.941323
ENSMUST00000177305.1	Cux1	0.678388	1.71739	5.94059	0.014796	0.898133
ENSMUST00000035988.15	Txndc5	0.678901	1.30465	4.42554	0.035405	0.927059
ENSMUST00000031341.10	Cdk2ap1	0.682892	2.08231	7.2204	0.00720797	0.861649
ENSMUST00000172306.2	Dusp7	0.684797	2.89497	11.8108	0.00058887	0.402107
ENSMUST00000025106.4	Polr2d	0.686122	1.27576	4.13895	0.0419071	0.933051
ENSMUST00000026360.8	Itgb8	0.69767	1.09606	4.14607	0.0417312	0.933051
ENSMUST00000167000.7	Cct3	0.699447	1.44558	5.38825	0.0202728	0.898739
ENSMUST00000083011.1	Rny3	0.701419	1.47592	4.06287	0.0438359	0.941323
ENSMUST00000034427.11	Adat1	0.702055	1.64676	5.74103	0.0165731	0.898739
ENSMUST00000203263.1	Gm44066	0.702597	1.31905	4.8728	0.0272832	0.906373
ENSMUST00000122422.2	Rpl19-ps11	0.718374	1.57648	6.06935	0.0137548	0.871468
ENSMUST00000160221.1	Ric1	0.721982	1.14577	4.35555	0.0368886	0.927059
ENSMUST00000130854.1	Herc1	0.737283	1.07906	4.27519	0.0386727	0.927059
ENSMUST00000035106.11	Slc25a38	0.739976	1.6716	6.98576	0.00821608	0.864774
ENSMUST00000102965.3	H4c2	0.742711	1.99355	7.34449	0.00672685	0.861649
ENSMUST00000144106.1	Dtymk	0.742784	1.07877	4.66637	0.0307589	0.908087
ENSMUST00000152855.1	Nhej1	0.743211	1.94508	8.10178	0.00442217	0.816274
ENSMUST00000180812.2	Gm10390	0.74417	0.81207	3.8783	0.0489141	0.941323
ENSMUST00000168646.1	C730034F03Rik	0.75822	0.912126	4.04879	0.0442031	0.941323
ENSMUST00000147628.7	Tbc1d9b	0.762653	1.24512	5.10085	0.0239141	0.898739
ENSMUST00000211172.1	Cars2	0.768807	1.44441	5.26336	0.0217789	0.898739
ENSMUST00000075602.7	Gm10282	0.769352	0.873599	4.30963	0.0378973	0.927059
ENSMUST00000147441.7	Cdk12	0.775443	1.28879	5.47374	0.0193043	0.898739
ENSMUST00000037875.5	Rrbp1	0.789005	1.75212	7.6518	0.00567157	0.827794
ENSMUST00000121575.1	Gm12630	0.793577	0.894076	3.89044	0.0485617	0.941323
ENSMUST00000129364.1	Zfp335os	0.794261	1.06025	4.61073	0.0317725	0.912537
ENSMUST00000032492.8	Cd9	0.795618	1.14724	5.6296	0.0176596	0.898739
ENSMUST00000133876.1	Ric3	0.799679	0.790042	4.12537	0.0422447	0.933051
ENSMUST00000124967.1	Uba52	0.80226	0.792191	4.14984	0.0416384	0.933051
ENSMUST00000001716.7	Ddt	0.802959	1.11274	5.09532	0.0239905	0.898739
ENSMUST00000147471.1	Psmd6	0.806555	0.633951	3.86398	0.049333	0.941323
ENSMUST00000090247.6	Trio	0.807271	2.11064	6.45265	0.0110787	0.869286
ENSMUST00000068532.9	Cgrrf1	0.807539	1.4055	6.51577	0.0106922	0.869286
ENSMUST00000126433.1	5530401A14Rik	0.808761	1.11481	5.41897	0.0199191	0.898739
ENSMUST00000140833.1	Gm15728	0.809712	1.07938	4.77138	0.0289366	0.906373
ENSMUST00000207173.2	Gm3854	0.815184	1.37846	6.63227	0.0100147	0.869286
ENSMUST00000111332.1	Pcp4l1	0.816083	1.19719	5.88413	0.0152779	0.898739
ENSMUST00000129578.2	Gm15496	0.817496	1.44616	7.33516	0.00676187	0.861649
ENSMUST00000066163.2	A930004D18Rik	0.821844	1.44644	7.02956	0.0080175	0.864774
ENSMUST00000074541.5	Jazf1	0.822358	0.853464	4.77819	0.0288223	0.906373
ENSMUST00000151763.7	Ppp4r1l-ps	0.824284	0.853409	4.86741	0.0273686	0.906373
ENSMUST00000030903.11	Atad3a	0.82437	1.07899	5.49296	0.0190932	0.898739
ENSMUST00000131631.7	Ddx55	0.828271	0.585956	3.99714	0.0455775	0.941323
ENSMUST00000042493.9	Ccdc115	0.83257	1.31943	6.72249	0.00952044	0.869286
ENSMUST00000172302.7	Vldlr	0.84764	1.00836	5.61161	0.0178419	0.898739
ENSMUST00000223028.1	Cep72	0.850857	1.25889	6.12016	0.0133649	0.869286
ENSMUST00000221779.1	5033424D13Rik	0.872101	0.484988	4.00874	0.045265	0.941323
ENSMUST00000193968.1	Gm37655	0.872704	0.609103	4.03278	0.0446243	0.941323
ENSMUST00000125226.1	Dnajb14	0.872947	0.484369	3.97482	0.0461853	0.941323
ENSMUST00000038584.8	Tlk1	0.873323	0.87535	4.61774	0.0316429	0.912537
ENSMUST00000143798.1	Nfx1	0.874726	1.14725	6.37449	0.0115773	0.869286
ENSMUST00000136917.1	Nol11	0.875353	1.14842	6.25661	0.0123731	0.869286
ENSMUST00000141781.1	Nsd3	0.87676	1.44665	8.39191	0.00376894	0.793052
ENSMUST00000151277.1	Jade2	0.895105	0.680639	4.82696	0.0280181	0.906373
ENSMUST00000176413.1	Tshz3	0.911281	0.853606	5.41336	0.0199832	0.898739
ENSMUST00000141938.7	Exoc7	0.915027	0.953074	6.14282	0.0131947	0.869286
ENSMUST00000216902.1	Gm48714	0.919319	0.748597	5.58415	0.0181237	0.898739
ENSMUST00000153443.1	Gm17029	0.923312	0.376587	3.88356	0.0487612	0.941323
ENSMUST00000193192.1	Gm30074	0.924449	0.37637	3.97241	0.0462514	0.941323
ENSMUST00000036267.7	Chst2	0.93882	0.586933	4.74637	0.0293602	0.906373
ENSMUST00000098256.3	Runx1t1	0.939895	0.70319	5.45839	0.0194746	0.898739
ENSMUST00000123915.1	Prdx4	0.942233	0.703533	5.57471	0.0182217	0.898739
ENSMUST00000111908.2	Mmrn2	0.943027	0.586689	5.08461	0.0241391	0.898739
ENSMUST00000110336.3	Ubr5	0.943816	1.54062	7.79352	0.00524341	0.816274
ENSMUST00000101426.10	Tmem176a	0.949156	0.318468	3.91294	0.0479156	0.941323
ENSMUST00000054459.10	Tmem201	0.951691	0.458098	4.51502	0.0335986	0.927059
ENSMUST00000135611.7	Ctc1	0.963097	0.535113	4.36895	0.0365996	0.927059
ENSMUST00000194708.1	Gm36948	0.9636	1.02587	7.07902	0.00779916	0.863643
ENSMUST00000112893.1	Dtymk	0.986342	0.258259	4.11188	0.0425831	0.936134
ENSMUST00000215683.1	Dcun1d5	0.98673	0.727543	5.75725	0.0164208	0.898739
ENSMUST00000135487.1	Mettl5	0.990094	0.609963	5.57246	0.0182451	0.898739
ENSMUST00000066386.5	Lysmd1	0.990129	0.725518	5.62202	0.0177362	0.898739
ENSMUST00000127313.1	Zfand1	0.990831	0.258417	4.0152	0.0450918	0.941323
ENSMUST00000192994.1	Gm37123	0.998506	0.484083	4.97461	0.025722	0.905496
ENSMUST00000031103.13	Ugdh	1.00429	0.486659	4.46988	0.0344973	0.927059
ENSMUST00000199559.1	Hadha	1.02011	0.562172	5.66365	0.01732	0.898739
ENSMUST00000058777.7	Angptl8	1.02416	0.484743	4.33144	0.0374146	0.927059
ENSMUST00000024015.2	Guca2a	1.02749	0.195027	4.14896	0.04166	0.933051
ENSMUST00000050143.4	Gm7729	1.02764	0.431233	5.18885	0.0227323	0.898739
ENSMUST00000037359.8	Klhl35	1.02826	0.748016	6.41012	0.0113471	0.869286
ENSMUST00000157318.1	#N/A	1.02872	0.635945	5.69738	0.0169903	0.898739
ENSMUST00000057612.8	Ssc5d	1.04527	0.288488	4.77654	0.02885	0.906373
ENSMUST00000210133.1	Itfg1	1.04527	0.288488	4.77654	0.02885	0.906373
ENSMUST00000142488.7	Scly	1.05449	0.288617	4.49608	0.0339726	0.927059
ENSMUST00000148750.7	Slc4a4	1.06431	0.130254	4.12368	0.0422869	0.933051
ENSMUST00000153424.7	Drp2	1.06439	0.129847	4.23631	0.039568	0.927059
ENSMUST00000118562.1	Gm12987	1.06439	0.129032	4.22167	0.0399108	0.927059
ENSMUST00000227511.1	Arfgap3	1.06535	0.375837	5.30598	0.0212523	0.898739
ENSMUST00000110098.3	Snap25	1.06687	0.658516	6.1672	0.013014	0.869286
ENSMUST00000225066.1	Lman2	1.06758	0.129002	4.20584	0.040285	0.927059
ENSMUST00000038406.6	Akr1b8	1.06758	0.129002	4.20584	0.040285	0.927059
ENSMUST00000161843.7	Gfm2	1.0678	0.6575	6.10882	0.0134509	0.869286
ENSMUST00000057228.1	Pcdhb9	1.07627	0.659418	6.69944	0.00964433	0.869286
ENSMUST00000182518.1	Rbm5	1.08464	0.227247	4.82177	0.0281025	0.906373
ENSMUST00000181895.1	#N/A	1.08945	0.226592	4.70299	0.0301102	0.906373
ENSMUST00000204572.1	Gm43984	1.08954	0.227405	4.68692	0.0303932	0.906373
ENSMUST00000120547.1	Tsfm	1.09142	-0.049063	3.84448	0.04991	0.941323
ENSMUST00000173078.7	Otud4	1.09205	0.535976	6.18222	0.012904	0.869286
ENSMUST00000124472.1	Phc3	1.09713	0.318556	5.23214	0.0221733	0.898739
ENSMUST00000153307.1	Whrn	1.0983	0.459121	5.13522	0.0234451	0.898739
ENSMUST00000218654.1	Arhgef25	1.1021	0.318902	5.2929	0.0214125	0.898739
ENSMUST00000161329.1	Tbc1d31	1.10211	0.317687	5.29108	0.0214349	0.898739
ENSMUST00000151825.1	Gm16062	1.10884	0.318438	5.15196	0.0232201	0.898739
ENSMUST00000148784.1	Ralgapa2	1.11249	0.0610743	4.33854	0.0372589	0.927059
ENSMUST00000137641.7	Xlr3b	1.12409	0.163118	4.78007	0.0287909	0.906373
ENSMUST00000107682.1	Tmem154	1.12591	0.162899	4.87	0.0273274	0.906373
ENSMUST00000177638.1	E030018B13Rik	1.14887	0.634185	7.51639	0.00611399	0.853987
ENSMUST00000184123.1	Ccpg1os	1.1554	-0.010445	4.05492	0.0440427	0.941323
ENSMUST00000124659.1	Jup	1.15729	-0.010854	4.24923	0.0392681	0.927059
ENSMUST00000134896.1	Cnot8	1.16545	-0.0113243	4.48837	0.0341261	0.927059
ENSMUST00000189878.1	Khdrbs2	1.16577	0.432099	6.69577	0.0096642	0.869286
ENSMUST00000185523.6	Mrps9	1.17814	0.0955064	5.02032	0.0250515	0.903283
ENSMUST00000210130.1	Gm45627	1.19194	0.854716	8.11505	0.00438994	0.816274
ENSMUST00000217660.1	Trappc6b	1.23115	-0.0879634	4.51955	0.0335096	0.927059
ENSMUST00000173320.7	Wdr81	1.26235	0.484849	7.91758	0.00489567	0.816274
ENSMUST00000210591.1	Usp47	1.26777	0.486	7.69964	0.00552318	0.824388
ENSMUST00000078271.3	Pcdhb5	1.28273	1.00813	11.7894	0.000595696	0.402107
ENSMUST00000195185.1	Gm37249	1.29518	-0.0485337	5.2729	0.0216599	0.898739
ENSMUST00000211472.1	Ppp1r3b	1.2982	0.0616022	5.73857	0.0165963	0.898739
ENSMUST00000147156.8	Frmd4a	1.3	0.0613828	5.83579	0.0157034	0.898739
ENSMUST00000221041.1	Trim9	1.30059	-0.0491937	5.29415	0.0213971	0.898739
ENSMUST00000226268.1	Tmem253	1.37322	-0.126817	5.55532	0.0184246	0.898739
ENSMUST00000154573.7	Trappc2	1.38514	0.704338	11.4502	0.000714862	0.403742
ENSMUST00000170315.2	Blm	1.41714	0.227018	7.87036	0.00502517	0.816274
ENSMUST00000200640.1	E330034L11Rik	1.42964	0.659251	12.0413	0.000520353	0.402107
ENSMUST00000098789.4	Zc3h4	1.45567	-0.0876848	6.04247	0.0139657	0.872158
ENSMUST00000024827.4	Tff3	1.50529	0.0604059	7.13442	0.00756182	0.861649
ENSMUST00000206436.1	4732471J01Rik	1.50593	0.376161	9.81731	0.00172877	0.529327
ENSMUST00000182480.7	Arhgef40	1.56372	1.13182	18.0078	2.2e-05	0.167744
ENSMUST00000025027.8	Cuta	1.61757	0.43408	10.0449	0.00152772	0.527643
ENSMUST00000032705.12	Rhpn2	1.75464	0.432294	13.5681	0.000230057	0.34824
ENSMUST00000110505.7	Hmgb1	2.05682	-0.0107476	12.3817	0.000433557	0.402107
